# Coupled transcriptomic divergence establishes a human-specific synaptic glial precursor state

**DOI:** 10.64898/2026.08.19.745872

**Authors:** X D. Sheu, Yuki Y. Yamauchi, Rintaro Amano, Yosuke Nakano, Jiro Yoshino, Ikuo K. Suzuki

## Abstract

The mammalian cerebral cortex is built from a conserved developmental program, yet exhibits profound species-specific complexity. To decode the regulatory changes driving human brain evolution, we reconstructed and aligned continuous single-cell differentiation trajectories across the developing human, macaque, mouse, and ferret cortices. This comparative framework revealed a fundamental principle of transcriptomic evolution during mammalian cortical development: while stable expression is the mammalian default, genes that diverge strictly shift their allocation to cell differentiation trajectories and developmental timing in tandem. By isolating these coupled regulatory shifts to the human lineage, we revealed that a canonical synaptic gene network uniquely redeployed into early human oligodendrocyte precursor cells (OPCs). Human, chimpanzee, and gorilla cortical organoids confirmed that this neuron-like OPC state is an exclusively human innovation. Spatial transcriptome analysis found that these specialized OPCs engage adjacent neural progenitors (outer radial glia) via synaptic-adhesion signaling during neurogenetic period. These findings demonstrate that this coupled spatiotemporal rewiring establishes novel developmental microenvironments, providing a discrete molecular engine for human cortical evolution.
