## Supplementary tables for "Coupled transcriptomic divergence establishes a human-specific synaptic glial precursor state": Supplementary table2.xlsx

### Sheet: Conserved lineage-specify genes
id	lineage broadness	major expressed trajectory	category
PDGFRA	3.70801	vRG to Oligo	determinant
TNR	3.83719	vRG to Oligo	known
SOX10	4.02194	vRG to Oligo	determinant
PLLP	4.3954	GliaIPC to Oligo	known
PCDH15	4.40477	vRG to Oligo	known
STK32A	4.75337	GliaIPC to Oligo	newly implicated
NXPH1	4.77586	GliaIPC to Oligo	known
CA10	4.92737	vRG to Oligo	newly implicated
GAL3ST1	4.96203	GliaIPC to Oligo	known
AGT	4.96214	tRG to Astrocyte	known
IL1RAP	5.0313	vRG to Oligo	newly implicated
SNX22	5.23014	vRG to Oligo	newly implicated
MEGF11	5.38698	GliaIPC to Oligo	known
BRINP1	5.4018	vRG to Oligo	newly implicated
SLC1A1	5.43071	vRG to Oligo	newly implicated
SULF2	5.58783	vRG to Oligo	known
C1QL1	5.61711	GliaIPC to Oligo	newly implicated
BCAS1	5.67658	GliaIPC to Oligo	known
AFAP1L2	5.73797	GliaIPC to Oligo	newly implicated
SORCS3	5.76151	vRG to Oligo	newly implicated
PTPRE	5.80373	vRG to Oligo	newly implicated
RBFOX3	5.85078	vRG to Neuronal	known
SRRM4	5.87269	vRG to Neuronal	known
UGT8	5.89376	vRG to Oligo	known
SNTG1	5.89687	GliaIPC to Oligo	newly implicated
TIMP4	6.02503	GliaIPC to Oligo	known
APOE	6.02559	oRG to Astrocyte	known
CNTN1	6.12992	GliaIPC to Oligo	known
DOCK10	6.14571	GliaIPC to Oligo	newly implicated
OPCML	6.23464	GliaIPC to Oligo	known
GJA1	6.30365	tRG to Astrocyte	known
AQP4	6.30928	tRG to Astrocyte	known
TBR1	6.33089	vRG to Neuronal	determinant
SGK1	6.33314	vRG to Oligo	newly implicated
AIFM3	6.4061	GliaIPC to Astrocyte	newly implicated
MYT1	6.40693	GliaIPC to Oligo	known
KCND2	6.47102	GliaIPC to Oligo	newly implicated
GJB6	6.48387	tRG to Astrocyte	known
PLPPR1	6.6001	vRG to Oligo	known
NSG2	6.60186	vRG to Neuronal	known
MBP	6.64386	GliaIPC to Oligo	known
OLIG2	6.82636	GliaIPC to Oligo	determinant
NKX2-2	6.87003	vRG to Oligo	determinant
NEUROD2	6.87056	vRG to Neuronal	determinant
PLPPR5	6.88861	vRG to Oligo	newly implicated
SPARCL1	6.90185	GliaIPC to Astrocyte	known
EGFR	6.93655	vRG to GliaIPC	known
MYT1L	6.99426	vRG to Neuronal	known
DBX2	7.00734	GliaIPC to Astrocyte	known
CALCRL	7.05639	GliaIPC to Oligo	newly implicated
GFAP	7.1075	tRG to Astrocyte	newly implicated
MERTK	7.17892	vRG to Astrocyte	known
FXYD1	7.28547	tRG to Astrocyte	newly implicated
NETO1	7.42743	GliaIPC to Oligo	newly implicated
GRM3	7.45724	tRG to Astrocyte	known
SLC4A4	7.50321	GliaIPC to Astrocyte	known
SCRG1	7.55374	GliaIPC to Oligo	known
LINGO1	7.60879	vRG to Oligo	known
SPRY4	7.7223	GliaIPC to Oligo	newly implicated
ARL4A	7.87316	vRG to Oligo	newly implicated
SLC25A18	7.89068	GliaIPC to Astrocyte	known
SEZ6	7.89088	vRG to Neuronal	known
BRINP3	7.92193	GliaIPC to Oligo	newly implicated
LRRC4C	8.04515	GliaIPC to Oligo	known
ANKS1B	8.05468	vRG to Oligo	newly implicated
ALDOC	8.10673	oRG to Astrocyte	known
GLUL	8.12959	GliaIPC to Astrocyte	known
DAAM2	8.14849	tRG to Astrocyte	newly implicated
TNC	8.19265	tRG to Astrocyte	newly implicated
ACSBG1	8.20794	GliaIPC to Astrocyte	newly implicated
MMP16	8.32182	vRG to Oligo	known
UNC79	8.33397	vRG to Oligo	newly implicated
MLC1	8.36917	tRG to Astrocyte	known
CHST11	8.40391	GliaIPC to Oligo	newly implicated
DCX	8.56533	vRG to Neuronal	known
EPN2	8.56965	GliaIPC to Oligo	newly implicated
ADGRL3	8.59406	GliaIPC to Oligo	newly implicated
PAQR8	8.77406	GliaIPC to Astrocyte	newly implicated
GRIA2	8.78776	GliaIPC to Oligo	known
NCAN	8.82783	tRG to Astrocyte	newly implicated
PID1	8.89019	GliaIPC to Oligo	newly implicated
LRIG1	8.89589	GliaIPC to Astrocyte	newly implicated
CPE	9.1209	tRG to Astrocyte	known
SFXN5	9.29388	tRG to Astrocyte	newly implicated
ID2	9.37204	GliaIPC to Astrocyte	known
HEPACAM	9.47132	GliaIPC to Astrocyte	known
