## Supplementary tables for "Coupled transcriptomic divergence establishes a human-specific synaptic glial precursor state": Supplementary table3.xlsx

### Sheet: Human top hits in two axes
Human
shows the top150 genes which have the highest contrast (species-specfic changes) in both axes
Human-biased reallocated genes				Human-biased retiming genes
GPT				OPLAH
LRRK2				GET4
GET4				RAB24
MATR3				LRRC73
CNTNAP4				SOCS3
GGACT				HSPB6
TPBG				GPT
RBMS3				MATR3
DPP10				RBM34
IL4I1				TRMT61A
LRRC73				KIF17
FRAS1				DDX47
KCNIP4				RABGGTA
SYNGR2				IPO4
DDIT4L				PPP1R15A
KIF17				DIABLO
NR2F2				TPBG
DACH1				PREB
FKBP2				SMPD2
ELMO1				SYNGR2
MYL9				U2AF1
HSPB6				LRRC45
ADAP1				GGACT
RAB24				FKBP2
CSRP1				NR2F2
FAM149A				NRG1
TRIM44				LRRK2
GEM				ENPP5
TSPYL2				SH3BP1
OPLAH				BCAM
LPL				HDAC9
SORBS1				HYPK
GAS2				CA9
ALKBH6				OCEL1
TRIB1				RCAN3
NKAIN1				ACADS
SYTL4				EGFL7
NEDD4L				DOHH
F3				RPUSD1
NCKAP5				PSEN2
SVIP				FOSB
GLCE				VIT
COL27A1				HS3ST1
RGS16				MPP1
RHBDF1				GLMP
DIABLO				S100A1
RLBP1				SLC10A3
GHR				SVIP
SOCS1				SPR
EGFL7				SLC35A2
FGF14				ALKBH6
LRRC7				MYL9
SHROOM3				ZNHIT2
MYCL				NMI
MDGA2				FAM53A
MFSD2A				KPTN
SLC2A13				PANX2
NAV3				ADCK5
SPARC				CHD1L
MAST4				ADAP1
NKPD1				CNTNAP4
HDAC9				SYTL4
RAB3IP				MAP2K3
CCDC80				RGS19
DAB1				RILPL2
RHOBTB3				VAMP5
MOB3B				AMER1
TRPV2				NUDT15
TRMT61A				DACH1
HAPLN3				TMTC1
NAV2				FRAS1
PIPOX				OSCP1
APBB2				THOC6
MYBPC1				GFER
NR2F1				SYT4
PTER				LOX
KCNH7				LRRC56
SHKBP1				PITPNM1
PPP1R15A				OGFOD2
PSENEN				SUPT4H1
PELI2				PACSIN3
MFAP4				LRRC14
ID2				TENM3
NTN4				TIGD2
PIK3R1				HBEGF
GMPPA				CHN2
RBFOX1				GNMT
FZD7				PICK1
ATP1B3				RRP9
OPHN1				UCP2
EPHA5				CXCL12
ZNF787				AP5S1
SLIT2				SNX12
PLXNA2				ABCF3
SLC22A23				CACNB3
GRM7				SERTAD3
SLC10A3				CORO1B
TSPAN15				PSENEN
DRC1				PDZRN4
PRDM16				DOK6
GRIN2B				STARD6
COL11A1				GDPD2
DOK6				ANAPC2
PANX2				MAPK7
RBMS1				MAP1S
LRRC3B				TRAPPC1
NEUROG2				CENPB
ENPP5				MFAP4
ALDOC				LYPLA2
ACADS				PPP1R17
EGR1				CDK5
RBM43				NEUROD4
VIT				CHST2
SETD7				CTU2
DOK5				FBXW9
HS3ST1				TXNDC17
CTTNBP2				GRIA1
PPP2R2C				NCKAP5
RASSF4				CSDC2
DYNLRB2				JPH1
BICC1				DRC1
CADM2				SOCS1
LRRC45				SGSH
RNF180				TRIM47
U2AF1				ABHD11
POLD4				TRAPPC2L
FAM53A				SSR2
TARBP2				ST6GALNAC4
FBLN1				CTXN1
TYRO3				TARBP2
FBXO2				TMEM17
RBM38				NR2F1
SPOCK1				CD151
HCCS				COL27A1
GGH				EIF3I
FGF12				RPL23
CLCN4				PUSL1
CCND1				MON1A
SERTAD3				GRIN3A
HIP1				RAC3
ABCB9				NLE1
FXYD1				LRWD1
NRG1				ARMC5
GADD45G				MEPCE
LLGL1				LRRC10B
RABGGTA				CDIPT
DPP3				FES
STOX2				SDK2
PACSIN3				LRRIQ1
ADI1				GMFG

### Sheet: Macaque top hits in two axes
Macaque
shows the top150 genes which have the highest contrast (species-specfic changes) in both axes
Macaque-biased reallocated genes				Macaque-biased retiming genes
MRPS10				SLC31A1
TP53INP2				MAK
MAK				P4HA3
SLC6A11				LHFPL4
TRIM35				MED9
HSF2BP				SDHAF1
SLC31A1				TRAF6
MED9				PARM1
P4HA3				PLAT
BOK				CLHC1
SCAMP5				TRIM35
DDX60				PGM5
VSTM2B				AR
CXCR4				RHCG
CTSH				TP53INP2
NID1				RYR3
RHCG				B3GAT1
CRTAC1				ABCC1
CYP4V2				SFT2D2
CDR2				NUDT7
PLPPR5				RAB3D
AR				DLEU7
CA2				MRPS10
CCDC146				HSF2BP
NR4A2				PDGFRA
LPXN				CA2
CARHSP1				CRTAC1
TAGLN3				ANGEL1
HBEGF				DGKG
CDK14				OGN
MFGE8				MGRN1
TBC1D8				PARP11
SDHAF1				CTSH
ARL4D				SLC6A11
CEP152				TRPV2
TRAF6				PLLP
RAP1GDS1				TSPAN9
KANK3				KCNK2
RAB3D				TDRP
BRCA2				CDR2
VAMP8				BRIP1
GLIS3				MBP
SLC9A7				SYT16
MYT1L				LPCAT3
TOM1L2				TOM1L2
EHHADH				JPH4
CRYM				CLYBL
DLL3				PCSK7
MXD1				CASP2
BRIP1				ANKRD23
SNX10				GM2A
PARM1				LRRC8B
ESCO2				STK32A
PNCK				TBC1D8
EFCAB6				SNX22
CLHC1				BMPER
ABCC1				PNCK
MGST3				TK1
NCAPH				HOOK2
GRM3				NXPH1
FUCA2				SOX10
NHS				PDZRN3
TK1				CEP152
HMGCS1				KNTC1
TRUB1				ADAM12
WDR76				PRIM2
STAT2				IL18
SLC1A4				MXD3
SLC19A1				RGS6
ISLR2				BOK
ASPH				CAPS2
MERTK				RIT2
LHFPL4				GABRB3
ASPM				SLC16A10
NEUROD2				PDLIM1
TNFAIP1				CCDC175
CALCRL				COL2A1
KIF4A				MTBP
APLF				ESCO2
CFLAR				UHRF1
TOR3A				GCLC
DKK3				NRSN2
NRSN2				GAL3ST4
GRB14				CENPH
DTL				SLC19A1
NEUROD6				NAPRT
MRPL49				ADARB1
TRIM67				RNASEH2B
PRIM2				NR4A2
LMCD1				MVB12B
SHISA2				ZBTB37
APOE				WBP1L
SFT2D2				BCL2L11
NUDT7				SNTG1
GCLC				IBA57
CELF3				SCAMP5
METRNL				SFRP2
DERA				APOLD1
FREM2				TAPBP
PTN				DUSP19
PPIF				ASPM
KCNJ16				TNFAIP6
PEA15				STAG3
DUSP19				TRUB1
TYSND1				DDX31
ARHGAP5				RDM1
RAB35				SDR42E1
SYT11				CERS4
CLCN3				DSCC1
GDAP1L1				ARFGEF3
MAPK4				MBNL3
EMP3				AGBL3
CERS4				NSUN7
RPL32				PRRX1
PLAGL1				VAMP8
HES1				IGSF9B
SH3GL3				APOD
B3GAT1				CCNE2
TSPAN11				GPRC5B
CLYBL				CTHRC1
UVSSA				UVSSA
SMPD3				MXD1
ITGB5				TOR3A
WBP1L				ZNF618
COL16A1				DERA
CLVS1				BRCA2
RGMA				FOXM1
LRRC8B				RP2
SNX22				FKBP5
TMED5				CDH23
KIF18A				RANBP10
KIF21B				COL4A6
HSPA13				LIMA1
GREB1L				FREM2
DLEU7				LEPR
SCML2				SNRNP40
CTHRC1				UGT8
TBR1				VSTM2B
KNTC1				SYNDIG1
EZR				KLF4
LIG1				RAD51B
CYB5B				CALCRL
MGRN1				PPIL2
SLC1A3				ROR1
PYGB				DLL3
EPHX1				FUCA2
MASP1				DOCK10
MRI1				PFKP
DSCAML1				DHX33
CEP135				MYT1

### Sheet: Mouse top hits in two axes
Mouse
shows the top150 genes which have the highest contrast (species-specfic changes) in both axes
Mouse-biased reallocated genes				Mouse-biased retiming genes
GNB5				CCDC159
ESRRG				PLEKHH2
APOD				ITGAE
CAPN1				KLF12
POU6F2				GNB5
NAALADL2				ADNP
CMBL				SERAC1
ITGAE				CMBL
MGAT4C				FAM161A
KIF17				MGAT4C
KLF12				ERICH3
ERICH3				PLTP
TMEM117				KIF17
TRIM16				WDFY2
SPEF2				TMEM117
LPXN				MALT1
MAP3K5				ADAMTS6
CCDC17				POU6F2
LRRC3B				MASP1
SERAC1				FBXO15
FAM161A				SLC2A6
IGSF9B				ATRIP
UPRT				LRRC3B
CA10				KCTD17
MAPT				OSBP2
NPAS2				ZIC2
SLC16A9				APOD
RERG				MAP3K5
MEF2C				PDPR
SNTB2				NAALADL2
BACE2				LNPEP
SATB2				GPR137C
DOCK4				ADARB2
CCDC159				ZNF354B
ARPP21				PLEKHH1
AGBL4				MAP3K13
EPS8				CDKL2
RAPGEF4				MRPL53
HEBP1				SNTB2
SDR42E1				GGCT
TNFRSF19				SLC16A9
RHPN2				GPC2
ZIC2				DCN
NECAB1				PCSK5
LXN				ADRA1A
DBNDD2				AGBL4
ENO2				FILIP1L
NEUROD4				ETNK2
TMEM59L				PLA2G7
MKX				TFDP1
MASP1				LDOC1
LDOC1				NUDT15
PDPR				CCDC17
CDKL2				STARD6
PLEKHH2				PAWR
ADARB2				RTTN
COL9A1				OSBPL3
SYNJ2				RHPN2
GGCT				SDR42E1
OSBP2				CAST
ZNF354B				COL9A1
CYB561				SEMA5A
SFMBT2				TDRP
NRSN2				ARHGEF6
PPARA				GCHFR
SLC2A6				DOCK4
ADAMTS19				BCAM
PRKAR1B				CCDC125
PDZD2				NT5E
LEF1				CAPN1
ADAMTS6				LIN7B
DDX60				FAM217A
WDFY2				PLAG1
NDST4				HSPB1
RBFOX1				PPIL6
PLA2G7				COL2A1
SHISA9				GUCY1A2
AFAP1L2				DYNLRB2
EOMES				VANGL1
TTR				TIMP1
GAL3ST4				TRIM16
ETNK2				SGSH
PCSK5				ENO2
TMEM150C				RASSF4
LONRF2				MKX
MOXD1				SPEF2
GNAL				LRIG3
CRMP1				ADAMTS19
ADNP				CYB561
NPAS1				HEBP1
FBXO15				EOMES
LIN7B				AR
TRANK1				PPARA
GRIK4				ESRRG
MAP9				ANGPT2
GRIN2B				CCDC146
KCTD17				P2RY1
CCDC184				KLHL11
BCAM				DBNDD2
PLAT				ACACB
BEND6				NDST4
ATRIP				LRRC17
GM2A				PARP4
ORAI2				SYT17
NCAM1				TRANK1
PGM5				BCHE
KHDRBS3				RERG
CDO1				EFHC1
GNMT				PDLIM3
INSM1				GPR75
OSBPL3				RAPGEF4
FAR2				CCNYL1
FAM217A				GPAM
RAC3				GSN
NAAA				DZANK1
BCHE				TTLL3
OMG				ZNF382
ANGPT1				DYRK2
RBP4				FZD6
GPC2				SLC44A5
FKBP10				CAMK1D
OSTF1				SLC24A2
BRINP3				BIRC3
GLIS3				NCOA4
DYNC1I1				HECA
LRRTM1				SRSF12
PDLIM3				SNCA
CSRNP3				KCNA3
HADH				MSRB3
STARD6				SLC37A4
FZD4				SFMBT2
SNCA				GRM7
ERBB4				SYNJ2
ARHGAP29				PGBD1
EHHADH				NEUROD4
PDE10A				IQCD
MAP3K13				RBM45
LRRC17				LRRIQ1
ZEB2				ORAI2
RIT2				DCLRE1C
THRA				CCDC88C
LGI1				RAB9B
DYNLRB2				ADGRG6
RARRES2				NSL1
PTAR1				NAAA
OSBPL1A				NPHP4
ITGA9				PARP14
MGLL				FIGN
TUBB4A				TIAM1
NAP1L5				CCDC184

### Sheet: Ferret top hits in two axes
Ferret
shows the top150 genes which have the highest contrast (species-specfic changes) in both axes
Ferret-biased reallocated genes				Ferret-biased retiming genes
PPP1R3C				MSANTD2
TBC1D15				ASB8
MSANTD2				FASTKD1
FASTKD1				MYH9
PFDN4				TBC1D15
GLE1				KBTBD4
ZNF445				PIP5K1C
ANGPTL4				PTPRS
MCM9				PTPRT
ASB8				CAB39
HYDIN				PFDN4
PAIP2B				SERTAD2
KBTBD4				PDZRN3
ERCC6				GLE1
ARFGEF3				PAIP2B
LRRC10B				POLR1A
CACNB2				GPR156
TCEAL1				UVSSA
ARNT				ERI2
RNF150				ERCC6
PDZRN3				LETMD1
SYN2				PGPEP1
ST8SIA4				PGAP1
ASB7				DLC1
DLC1				LIMS2
PIP5K1C				RNF150
BBOX1				TTPA
KLHL32				CCSER1
MYH9				SDF4
PTPRS				RELL1
CNPY4				TCEAL1
GPR156				CNPY4
HAUS7				TRAM1
LETMD1				RAB7A
ATP9B				FKTN
ADAM12				LPP
PLPPR4				ARNT
PDE1C				ADAM12
WLS				SYTL4
CCDC149				CCDC149
CXCL12				PAQR7
LIMS2				PDSS2
IGFBP7				ACTG1
ARRB2				CCDC137
CITED2				ARAP2
GPR107				TGFB2
ODF2L				ATP9B
PRSS35				GPR107
ABCF2				ASB7
TSHR				USP12
FKTN				PLXNA4
NUP43				PPP2R2A
STK17B				GRB14
SOCS3				FAM98B
FAM98B				MFSD6
ZFAND4				POC1B
MMS22L				NUDT18
CSMD3				RPRD2
SIRT2				ABCF2
SERTAD2				PLPPR4
NUDT18				CACNB2
EMP3				RNF169
FANCE				CITED2
PGPEP1				GREB1L
FARP2				TANGO6
EEF2K				MTMR9
ARHGEF11				SYNDIG1
DCAF17				PDE1C
ASL				NKD1
HEBP2				NUP54
NMNAT2				KCNJ16
TTPA				TXLNA
SYTL4				ANGPTL4
GABPB2				CMTM6
PGAP1				CNST
PAQR7				HEBP2
SHROOM4				DCAF17
SCRN3				DPH7
CNNM2				STAM
MTMR9				PPP1R3C
KCNJ16				YDJC
LMNB2				HAUS7
COPZ2				NUP43
CA8				MAML1
TTC8				SCRN3
CAB39				KLHL32
CDR2				EEF2K
TSPO				GSTM3
FAM221A				TRIM67
ST3GAL1				ARRB2
ST3GAL6				MYO19
NAGK				IRAK1
ZCCHC2				STK17B
DOCK11				USP45
FBN1				ELP3
EYA1				ERI1
RSPO3				GCAT
ELK4				GOLPH3L
QPCT				PRRX1
RPRD2				NEDD4
NUP54				KLF4
NELL1				PLEKHO1
GRAMD1B				XYLB
JAG1				DYRK3
TIPARP				L3MBTL1
GSTM3				FBN1
SDF4				ST3GAL6
FAM135B				SLC25A29
PTGDS				ARHGEF11
GREB1L				ODF2L
PTPRT				FAM221A
GFRA2				ADD2
PPP1R17				SPA17
PDE8B				RIC3
XYLB				NPL
UVSSA				EMP3
TXLNA				CACNA1A
FOSB				ATF3
STAG3				TIPARP
POLR1A				LPL
TMEM229A				ST8SIA4
POC1B				PPHLN1
CCDC137				DTWD2
URB1				SLC38A2
BCL11B				ZBTB14
TRAM1				ANKRD16
CNST				STARD4
CCSER1				ELK4
ENPP2				REPS2
USP45				MMS22L
CBR3				PRDM10
STAM				PGM2L1
GEM				FANCL
LIX1				COPZ2
GOLPH3L				NAPB
DYRK3				ATRNL1
RAD9A				UEVLD
PRRX1				DNMBP
SLA				CENPL
PLEKHO1				CAND2
THSD4				TTC8
LHFPL4				ASL
RBFOX3				APC2
ADD2				RDH11
RNF169				FAM124A
USP12				ST6GALNAC5
NPTX2				PEX5
RANBP3L				CPXM1
GBA2				CNNM2
TRIM26				TMEM107
