## Supplementary tables for "Coupled transcriptomic divergence establishes a human-specific synaptic glial precursor state": Supplementary table5.xlsx

### Sheet: GRIN2B quantification
3D reconstruction quantification results. Details see methods.
Human DIV 60
cell id	GluN2B volume (μm^3)	PDGFRa cell volume (μm^3)	Puncta number	volume ratio	volume ratio %	num ratio%
1	4.09	1312	164	0.00311738	0.311738	0.125
2	5.38	1463	413	0.00367738	0.367738	0.282297
3	0.35	771	4	0.000453956	0.0453956	0.00518807
4	0.83	989	24	0.000839232	0.0839232	0.0242669
5	0.23	1431	10	0.000160727	0.0160727	0.00698812
6	1.669	883.75	32	0.00188854	0.188854	0.0362093
7	0.742	778	14	0.000953728	0.0953728	0.0179949
8	0.174	524	4	0.000332061	0.0332061	0.00763359
9	0.923	245	55	0.00376735	0.376735	0.22449
10	0.166	424	8	0.000391509	0.0391509	0.0188679
11	0.398	604	9	0.00065894	0.065894	0.0149007
12	0.44	778.56	9	0.000565146	0.0565146	0.0115598
13	0.3	685	3	0.000437956	0.0437956	0.00437956
14	0.403	685.08	10	0.000588252	0.0588252	0.0145968
15	2.617	747.4	106	0.00350147	0.350147	0.141825
16	1.65	457.72	49	0.00360482	0.360482	0.107052
17	2.25	523.01	74	0.00430202	0.430202	0.141489
18	1.022	367.75	45	0.00277906	0.277906	0.122366
19	0.375	410.67	9	0.000913142	0.0913142	0.0219154
20	0.00730266	262.44	1	2.7826e-05	0.0027826	0.00381039
21	2.504	1079.2	60	0.00232024	0.232024	0.0555967
22	0.012171	352.2	1	3.45571e-05	0.00345571	0.0028393
23	0.562	740.94	16	0.000758496	0.0758496	0.0215942
24	0.875	716.85	33	0.00122062	0.122062	0.0460347
25	0.633	260.64	19	0.00242864	0.242864	0.0728975
26	1.01	584.7	103	0.00172738	0.172738	0.176159
27	0.889	355.482	41	0.00250083	0.250083	0.115336
28	0.053	523.55	2	0.000101232	0.0101232	0.00382007
29	0.0998004	255.49	1	0.000390624	0.0390624	0.00391405
30	0.175	256.22	2	0.000683007	0.0683007	0.00780579
31	0.2323	319.75	4	0.000726505	0.0726505	0.0125098
32	0.0528	246.198	2	0.000214462	0.0214462	0.00812354
33	2.679	656.15	134	0.00408291	0.408291	0.204222
34	3.718	1436.83	120	0.00258764	0.258764	0.0835172
Human DIV 160
cell id	GluN2B volume (μm^3)	PDGFRa cell volume (μm^3)	Puncta number	volume ratio	volume ratio %	num ratio%
1	0.302	564	11	0.000535461	0.0535461	0.0195035
2	0.774	436.904	29	0.00177156	0.177156	0.0663761
3	0.108	104	6	0.00103846	0.103846	0.0576923
4	0.068	122	5	0.000557377	0.0557377	0.0409836
5	0.195	332	3	0.000587349	0.0587349	0.00903614
6	0.08	242	7	0.000330579	0.0330579	0.0289256
7	0.291	610	21	0.000477049	0.0477049	0.0344262
8	0.45	394	32	0.00114213	0.114213	0.0812183
9	0.267	354.381	5	0.000753426	0.0753426	0.0141091
10	0.263	350.9	6	0.000749501	0.0749501	0.0170989
11	0.154	151	6	0.00101987	0.101987	0.0397351
12	0.276	409	8	0.000674817	0.0674817	0.0195599
13	0.25	288.192	6	0.000867477	0.0867477	0.0208195
14	0.119	271	5	0.000439114	0.0439114	0.0184502
15	0.144	607	5	0.000237232	0.0237232	0.00823723
16	0.26	624	10	0.000416667	0.0416667	0.0160256
17	0.136	384	3	0.000354167	0.0354167	0.0078125
18	0.055	215	3	0.000255814	0.0255814	0.0139535
19	0.236	530	6	0.000445283	0.0445283	0.0113208
20	0.221	335	4	0.000659701	0.0659701	0.0119403
21	0.173	298	8	0.000580537	0.0580537	0.0268456
22	0.262	324	9	0.000808642	0.0808642	0.0277778
23	0.132	346	7	0.000381503	0.0381503	0.0202312
24	0.097	246.239	3	0.000393926	0.0393926	0.0121833
25	0.097	274	2	0.000354015	0.0354015	0.00729927
Chimpanzee DIV 60
cell id	GluN2B volume (μm^3)	PDGFRa cell volume (μm^3)	Puncta number	volume ratio	volume ratio %	num ratio%
1	0.3	417	21	0.000719424	0.0719424	0.0503597
2	0.269	218	18	0.00123394	0.123394	0.0825688
3	0.63	446	20	0.00141256	0.141256	0.044843
4	0.28	551	11	0.000508167	0.0508167	0.0199637
5	0.23	167	14	0.00137725	0.137725	0.0838323
6	0.06	130	2	0.000461538	0.0461538	0.0153846
7	0.016	94.55	4	0.000169223	0.0169223	0.0423057
8	0.16	182.7	6	0.000875753	0.0875753	0.0328407
9	0.149	391	17	0.000381074	0.0381074	0.0434783
10	0.129	255	3	0.000505882	0.0505882	0.0117647
11	0.539	447	13	0.00120582	0.120582	0.0290828
12	0.089	223	3	0.000399103	0.0399103	0.0134529
13	0.434	436	11	0.000995413	0.0995413	0.0252294
14	0.183	273	9	0.00067033	0.067033	0.032967
15	0.181	152	5	0.00119079	0.119079	0.0328947
16	0.047	100.234	2	0.000468903	0.0468903	0.0199533
17	0.363	241	6	0.00150622	0.150622	0.0248963
18	0.088	226	3	0.000389381	0.0389381	0.0132743
19	0.071	223	3	0.000318386	0.0318386	0.0134529
20	0.244	476	4	0.000512605	0.0512605	0.00840336
21	0.258	568	7	0.000454225	0.0454225	0.0123239
22	0.405	583	11	0.000694683	0.0694683	0.0188679
23	0.334	401	8	0.000832918	0.0832918	0.0199501
24	0.35	411	14	0.000851582	0.0851582	0.0340633
25	0.131	236	3	0.000555085	0.0555085	0.0127119
Gorilla DIV 60
cell id	GluN2B volume (μm^3)	PDGFRa cell volume (μm^3)	Puncta number	volume ratio	volume ratio %	num ratio%
1	0.175	676	3	0.000258876	0.0258876	0.00443787
2	0.557	237	17	0.00235021	0.235021	0.07173
3	0.628	395	21	0.00158987	0.158987	0.0531646
4	0.369	676	19	0.000545858	0.0545858	0.0281065
5	1.651	1127	59	0.00146495	0.146495	0.0523514
6	0.686	945	28	0.000725926	0.0725926	0.0296296
7	0.186	381	4	0.000488189	0.0488189	0.0104987
8	0.493	557	14	0.000885099	0.0885099	0.0251346
9	0.333	353	13	0.000943343	0.0943343	0.0368272
10	0.444	557	11	0.000797127	0.0797127	0.0197487
11	0.94	1050	46	0.000895238	0.0895238	0.0438095
12	0.5	855	47	0.000584795	0.0584795	0.0549708
13	0.745	619	48	0.00120355	0.120355	0.0775444
14	0.395	237	7	0.00166667	0.166667	0.0295359
15	0.3	376	10	0.000797872	0.0797872	0.0265957
16	0.446	628	13	0.000710191	0.0710191	0.0207006
17	0.381	287	10	0.00132753	0.132753	0.0348432
18	0.605	338	28	0.00178994	0.178994	0.0828402
19	0.592	428	24	0.00138318	0.138318	0.0560748
20	0.8	726	28	0.00110193	0.110193	0.0385675
21	0.653	671	17	0.000973174	0.0973174	0.0253353
22	0.545	349	25	0.0015616	0.15616	0.0716332
23	0.24	331	6	0.000725076	0.0725076	0.0181269
24	0.175	676	3	0.000258876	0.0258876	0.00443787
25	0.351	237	6	0.00148101	0.148101	0.0253165

### Sheet: DLG4 quantification
3D reconstruction quantification results. Details see methods.
Human DIV 60
cell id	PSD95 volume (μm^3)	PDGFRa cell volume (μm^3)	Puncta number	volume ratio	volume ratio %	num ratio%
0	6.83	849.819	292	0.00803701	0.803701	0.343603
1	5.145	1008.36	215	0.00510234	0.510234	0.213218
2	0.592	193.17	256	0.00306466	0.306466	1.32526
3	2.349	390.79	93	0.0060109	0.60109	0.237979
4	5.552	1261.85	303	0.00439989	0.439989	0.240124
5	2.282	301.14	129	0.00757787	0.757787	0.428372
6	4.13	1045	170	0.00395215	0.395215	0.162679
7	3.11	553	104	0.00562387	0.562387	0.188065
8	4.064	541	116	0.00751201	0.751201	0.214418
9	1.311	391	77	0.00335294	0.335294	0.196931
10	1.121	526	119	0.00213118	0.213118	0.226236
11	6.1	674	193	0.00905045	0.905045	0.28635
12	0.59	446	39	0.00132287	0.132287	0.0874439
13	3.23	925	160	0.00349189	0.349189	0.172973
14	1.42	539	59	0.00263451	0.263451	0.109462
15	2.855	425	96	0.00671765	0.671765	0.225882
16	0.32	270	75	0.00118519	0.118519	0.277778
17	0.6759	390	107	0.00173308	0.173308	0.274359
18	1.027	568	58	0.0018081	0.18081	0.102113
19	1.311	528	45	0.00248295	0.248295	0.0852273
20	2.24	586	151	0.00382253	0.382253	0.257679
21	3.569	502	182	0.00710956	0.710956	0.36255
22	0.353	169	21	0.00208876	0.208876	0.12426
23	1.344	548	46	0.00245255	0.245255	0.0839416
24	0.337	190	16	0.00177368	0.177368	0.0842105
25	0.399	239	35	0.00166946	0.166946	0.146444
26	1.155	270	48	0.00427778	0.427778	0.177778
27	0.36	189	28	0.00190476	0.190476	0.148148
28	0.942	191	52	0.00493194	0.493194	0.272251
29	0.771	285	79	0.00270526	0.270526	0.277193
30	1.5745	270	70	0.00583148	0.583148	0.259259
31	1.9543	653	92	0.0029928	0.29928	0.140888
32	3.99	1123	172	0.00355298	0.355298	0.153161
33	3.06	1315	161	0.002327	0.2327	0.122433
34	2.758	880	230	0.00313409	0.313409	0.261364
35	1.04	449	50	0.00231626	0.231626	0.111359
36	0.66	446	18	0.00147982	0.147982	0.0403587
Human DIV 160
cell id	PSD95 volume (μm^3)	PDGFRa cell volume (μm^3)	Puncta number	volume ratio	volume ratio %	num ratio%
1	7.22	2265	179	0.00318764	0.318764	0.0790287
2	4.82	1506	134	0.00320053	0.320053	0.0889774
3	1.41	474	46	0.00297468	0.297468	0.0970464
4	3.98	1506	103	0.00264276	0.264276	0.0683931
5	2.94	1150	74	0.00255652	0.255652	0.0643478
6	0.97	367	26	0.00264305	0.264305	0.0708447
7	1.37	645	38	0.00212403	0.212403	0.0589147
8	0.87	367.164	26	0.00236951	0.236951	0.070813
9	1.41	515.994	45	0.00273259	0.273259	0.0872103
10	0.94	458	35	0.0020524	0.20524	0.0764192
11	1.35	517	51	0.00261122	0.261122	0.098646
12	0.81	352	41	0.00230114	0.230114	0.116477
13	1.62	494	136	0.00327935	0.327935	0.275304
14	1.32	624	77	0.00211538	0.211538	0.123397
15	1.26	574	80	0.00219512	0.219512	0.139373
16	0.81	527	47	0.001537	0.1537	0.0891841
17	0.88	624	52	0.00141026	0.141026	0.0833333
18	1.09	393	75	0.00277354	0.277354	0.19084
19	0.92	285	41	0.00322807	0.322807	0.14386
20	0.97	428	31	0.00226636	0.226636	0.0724299
21	1.5	480	87	0.003125	0.3125	0.18125
22	1.368	539	40	0.00253803	0.253803	0.0742115
23	1.73	729	52	0.00237311	0.237311	0.0713306
24	0.919	484	41	0.00189876	0.189876	0.0847107
25	0.5	407	17	0.0012285	0.12285	0.041769
Chimpanzee DIV 60
cell id	PSD95 volume (μm^3)	PDGFRa cell volume (μm^3)	Puncta number	volume ratio	volume ratio %	num ratio%
1	2.529	776	81	0.00325902	0.325902	0.104381
2	0.214	232	5	0.000922414	0.0922414	0.0215517
3	0.482	433.5	15	0.00111188	0.111188	0.0346021
4	0.94	659	32	0.0014264	0.14264	0.0485584
5	3.05	880	84	0.00346591	0.346591	0.0954545
6	1.39	432	41	0.00321759	0.321759	0.0949074
7	0.294	104.2	18	0.0028215	0.28215	0.172745
8	0.315	166.7	16	0.00188962	0.188962	0.0959808
9	1.62	411.79	63	0.00393404	0.393404	0.152991
10	0.843	195.05	36	0.00432197	0.432197	0.184568
11	0.647	152.39	32	0.00424569	0.424569	0.209988
12	1.86	1218	52	0.00152709	0.152709	0.0426929
13	0.355	139.47	35	0.00254535	0.254535	0.25095
14	0.671	108.24	25	0.00619919	0.619919	0.230968
15	1.347	473.2	45	0.00284658	0.284658	0.0950972
16	1.04	287	24	0.00362369	0.362369	0.0836237
17	0.704	271	26	0.00259779	0.259779	0.095941
18	2.176	553	73	0.0039349	0.39349	0.132007
19	1.01	565	30	0.00178761	0.178761	0.0530973
20	1.24	245	50	0.00506122	0.506122	0.204082
21	0.446	160	19	0.0027875	0.27875	0.11875
22	0.77	316.9	25	0.00242979	0.242979	0.0788892
23	1.146	334.9	32	0.00342192	0.342192	0.0955509
24	1.18	666.4	27	0.00177071	0.177071	0.0405162
25	1.66	690.9	34	0.00240266	0.240266	0.0492112
26	0.51	575.3	15	0.000886494	0.0886494	0.0260734
27	1.16	387.3	26	0.00299509	0.299509	0.0671314
28	1.86	452	52	0.00411504	0.411504	0.115044
29	2.84	724	136	0.00392265	0.392265	0.187845
30	3.65	876	125	0.00416667	0.416667	0.142694
31	0.47	211	18	0.00222749	0.222749	0.0853081
Gorilla DIV 60
cell id	PSD95 volume (μm^3)	PDGFRa cell volume (μm^3)	Puncta number	volume ratio	volume ratio %	num ratio%
1	2.856	744	58	0.00383871	0.383871	0.077957
2	0.838	180.7	24	0.00463752	0.463752	0.132817
3	0.867	182.78	22	0.00474341	0.474341	0.120363
4	1.361	836	29	0.00162799	0.162799	0.034689
5	0.836	313	29	0.00267093	0.267093	0.0926518
6	0.947	356	23	0.00266011	0.266011	0.0646067
7	2.96	636	84	0.00465409	0.465409	0.132075
8	0.339	460.86	30	0.000735581	0.0735581	0.0650957
9	1.148	408.2	45	0.00281235	0.281235	0.11024
10	2.049	811	89	0.00252651	0.252651	0.109741
11	2.57	1004	107	0.00255976	0.255976	0.106574
12	0.265	302.8	13	0.000875165	0.0875165	0.0429326
13	1.19	685.1	54	0.00173697	0.173697	0.0788206
14	2.23	852.5	80	0.00261584	0.261584	0.0938416
15	1.98	595.9	65	0.00332271	0.332271	0.109079
16	0.53	184.5	15	0.00287263	0.287263	0.0813008
17	0.52	415.9	41	0.0012503	0.12503	0.0985814
18	1.5	663.4	38	0.00226108	0.226108	0.0572807
19	2.99	1313.2	101	0.00227688	0.227688	0.0769114
20	1.79	585.8	79	0.00305565	0.305565	0.134858
21	1.03	516	25	0.00199612	0.199612	0.0484496
22	0.44	294.6	12	0.00149355	0.149355	0.0407332
23	0.38	197.2	11	0.00192698	0.192698	0.0557809
24	1.28	705	27	0.0018156	0.18156	0.0382979
25	0.88	427	25	0.00206089	0.206089	0.058548
26	0.9	853	20	0.0010551	0.10551	0.0234467
27	1.407	931	33	0.00151128	0.151128	0.0354458
28	0.447	435	22	0.00102759	0.102759	0.0505747
29	2.34	788	63	0.00296954	0.296954	0.0799492
30	1.39	833	56	0.00166867	0.166867	0.0672269
31	0.49	491	11	0.000997963	0.0997963	0.0224033
