## Supplementary tables for "Coupled transcriptomic divergence establishes a human-specific synaptic glial precursor state": Supplementary table6.xlsx

### Sheet: Readme
Temporal modules of the synaptic gene panel in human and mouse oligodendrocyte precursors.
A panel of 601 genes was compiled by pooling the synaptic transmission Gene Ontology terms GO:0050804, GO:0015459, GO:0017080 and GO:0051932.
Mean expression of each gene was tracked in OPCs across chronological development, spanning GW14 to 14.1 years in human and E15 to P56 in mouse, and genes were clustered on their joint human and mouse temporal profiles (Methods).
Four modules were recovered, described below and shown in Supplementary Figure S7H.

### Sheet: Modules M1 to M4
Temporal modules of the synaptic gene panel in human and mouse oligodendrocyte precursors.
M1					M2				M3					M4
"Human decline mouse increase"					"Both decline"				"Mouse decline human increase or unchanged"					"Both increase"
ABCC9					ADCY1				ADIPOQ					ABHD6
ABL1					ADNP				AKAP12					ACHE
ABR					ADRA2A				AKT1					ADCY8
ACE					AGER				ANAPC2					ADGRB1
ADORA2B					AKAP9				ARF1					ADORA1
AMIGO1					ARRB2				ARPP19					ADORA3
APBA1					BAIAP3				ATAD1					ADRA1A
APBA2					CACNA1B				BCHE					AKAP7
ARC					CAV3				BGLAP					APOE
ARHGAP44					CBLN1				CHRNA5					APP
BAIAP2					CDC20				COMMD1					ASIC1
BDNF					CDH2				DCC					ATP1A2
BTBD9					CELF4				DRD2					ATP2A2
CACNB4					CHRDL1				EGR2					ATP2B4
CACNG3					CHRNA7				EIF4A3					BACE1
CALB1					CHRNB2				EIF4E					BEGAIN
CALB2					CHRNB4				EIF4EBP2					BRSK1
CAMK2A					CNR1				FER1L4					CACNA1A
CAMK2B					CUX2				FLOT1					CACNG2
CAMKV					DBN1				FMR1					CACNG4
CAV1					DKK1				FXYD4					CACNG5
CBLN2					DLGAP2				FXYD6					CACNG7
CCL2					DRD3				FYN					CACNG8
CD38					DRD4				GIPC1					CAMK2D
CDH11					DYSF				GNAI2					CASK
CDK5					EDN1				GRIK3					CHRNB3
CDKL5					EFNB3				HAP1					CLCN3
CHP1					EPHA7				ITGB1					CLN3
CHRM2					EPHB2				JAK2					CLSTN1
CHRNA3					ERC1				KCNE2					CLSTN2
CLSTN3					EZH2				KCNMB3					COBL
CNTN4					F2R				KIF5B					CPEB3
CNTNAP4					FBXO45				MAPK3					CPLX1
CPLX2					FER1L5				MTMR2					CPLX3
CYFIP1					FGF13				NEDD4					CSPG5
DGKZ					FLNA				NPS					CX3CL1
DLG4					GABRA6				NSG2					CX3CR1
DLGAP1					GHRL				NTNG1					CYP46A1
DLGAP3					GPER1				PFN1					DAG1
DPP10					GRIN1				PLAT					DGKE
DRD1					GRM3				PRKACA					DGKI
EPHA4					GRM6				PTN					DISC1
EPHB1					GSK3B				RAB5A					DLG1
ERC2					HMGCR				RAB8A					DLGAP4
FAM107A					HRAS				RANGRF					DMPK
FBXL20					INA				RAP1A					DNM1
FRRS1L					ITPR3				RARA					DPP6
FXYD1					KCNE1				ROR2					DRD5
FXYD5					KCNE5				SCLT1					DTNBP1
FXYD7					KCNMB4				SCTR					DVL1
GABBR2					KMT2A				SHISA6					FBXO2
GABRA1					KRAS				SLC38A1					FGF11
GABRA2					LAMA2				SLC38A2					FGF12
GABRA4					LRP8				SRF					FGF14
GABRA5					LRRC55				SRGN					GABBR1
GABRB2					LZTS1				SV2C					GABRA3
GABRB3					MAP1B				TRIM67					GABRD
GABRG2					MAPK1				YTHDF1					GAD1
GABRG3					MAPK8IP2				ZDHHC3					GFAP
GPD1L					MCTP2									GPLD1
GRIA1					MYOF									GPR158
GRIA4					NEDD4L									GPRIN3
GRIN2A					NEURL1									GRIA2
GRIN2B					NEUROD2									GRIA3
GRIN2D					NFATC4									GRID1
GRIN3A					NGDN									GRID2
GRM1					NGFR									GRID2IP
GRM2					NMU									GRIK1
GUCY1A1					NSG1									GRIK4
GUCY1B1					NTF3									GRIK5
HCRT					NTRK1									GRM4
HOMER1					PAIP2									GRM5
HRH1					PCSK9									GRM7
HTR2A					PDE9A									GRM8
IGSF11					PFN2									HAPLN4
IL1B					PLCG1									HIP1
IQSEC2					PLCL2									KAT2A
ITPKA					PRKAR2B									KCNAB1
JPH3					PTPRA									KCNAB3
JPH4					RAC3									KCNB1
KCNAB2					RAP1B									KCNIP1
KCNIP2					RASA1									KCNIP3
KCNQ3					RELN									KCNIP4
KCNS1					RIMS3									KCNJ10
KCNV1					RIMS4									KCNMB1
KHDRBS2					RNF19A									KCNMB2
LGI1					RPS6KB1									KCNS3
LRFN2					SCGN									KCTD13
LRRC7					SCN3B									KMO
MAPK9					SLC6A4									LARGE1
MEF2C					SLC6A6									LGMN
MME					SLC7A11									LRRC38
NCDN					SLIT1									LRRC4
NEFH					SNCAIP									LRRC4C
NPAS4					SNTA1									LRRK2
NPTN					STAU1									LRRTM1
NRG3					SUMO1									LRRTM2
OTOF					SYT7									MAP1A
P2RY1					TACR1									MAPT
PAFAH1B1					TACR2									MCTP1
PCDH8					TPBG									MDGA2
PHF24					TRIO									MPP2
PICK1					TUBB2B									NALCN
PLCB1					UBE3A									NAV2
PLCL1					VPS35									NCSTN
PLK2					YWHAE									NEFL
PLPPR4					ZDHHC2									NF1
PPFIA2														NGF
PPP3CA														NLGN1
PREPL														NLGN2
PRKCE														NLGN3
PRKCG														NLGN4X
PRKCZ														NOS1
PRRT2														NPY5R
PTEN														NR2E1
PTK2B														NRXN1
PTPN3														NSMF
PTPRD														NTNG2
PTPRS														NTRK2
RAB3A														OPHN1
RAB3GAP1														P2RX3
RAPGEF2														PCDH17
RASGRF1														PKP2
RASGRF2														PNKD
RBFOX1														PPFIA3
RGS14														PPP1R9A
RGS4														PPP3R1
RIMS1														PRKAR1B
RTN4														PRKCB
SCN1B														PRKN
SCN2B														PRNP
SCN4B														PRRT1
SEPTIN5														PTGS2
SHANK1														PXK
SHANK2														RIMS2
SLC12A2														S100B
SLC4A10														SERPINE2
SLC4A8														SGK1
SLC8A1														SGK2
SLC8A2														SGK3
SNAPIN														SHANK3
SNX14														SHISA7
SORCS2														SHISA8
SSH1														SHISA9
STAU2														SIPA1L1
STX1A														SLC1A1
STX3														SLC24A2
STXBP1														SLC30A1
STXBP5														SLC5A3
SV2B														SLC6A1
SYBU														SLC6A9
SYN3														SLC7A10
SYNE1														SLC8A3
SYNGAP1														SLITRK3
SYP														SNAP25
SYT1														SNCA
SYT4														SNCG
TMEM108														SORCS3
TMEM25														SPOCK1
TMPRSS3														SQSTM1
TSHZ3														STX1B
UNC13A														SYAP1
UNC13C														SYN1
USP46														SYN2
VGF														SYNGR1
YWHAG														SYT11
YWHAH														SYT12
ZMYND8														TBC1D24
														TMEM168
														TNR
														TPRG1L
														USP8
														VAMP2
														VPS18
														VPS54
														WNT7A
