## Supplementary tables for "Coupled transcriptomic divergence establishes a human-specific synaptic glial precursor state": Supplementary table8.xlsx

### Sheet: Readme
Neighbour gene expression associated with OPC state at GW15 in oRG and EN-oSVZ cells.
For each gene in a partner cell type, expression was modelled against the local density of neuronal-OPC and of proliferative-OPC cells in the surrounding neighbourhood
Significance was assessed by permutation, shuffling neuronal-OPC and proliferative-OPC labels within the OPC pool (n_perm = 2,000) and recomputing the difference.
This preserves the spatial arrangement of OPCs and their total density, and removes only the assignment of cells to states.
Column name and description
beta_high_obs	Observed coefficient for the density of neuronal-OPC cells. Positive values indicate higher expression of the gene in partner cells surrounded by more neuronal-OPC cells.
beta_low_obs	Observed coefficient for the density of proliferative-OPC cells.
delta_obs	beta_high_obs minus beta_low_obs. Positive values indicate a stronger association with neuronal-OPC, negative values a stronger association with proliferative-OPC.
perm_mean	Mean of delta_obs across 2,000 label permutations.
perm_sd	Standard deviation of delta_obs across permutations.
z_score	Standardised deviation of the observed difference from the permutation distribution, (delta_obs - perm_mean) / perm_sd.
p_perm	Two-sided empirical P value, the proportion of permutations with an absolute difference at least as large as observed.
q_perm	Benjamini-Hochberg adjusted P value across all genes tested in that cell type.

### Sheet: oRG cells
gene	beta_high_obs	beta_low_obs	delta_obs	perm_mean	perm_sd	z_score	p_perm
GLRA3	0.524643	-0.0176581	0.542301	-0.00103814	0.153564	3.5382	0.00199601
FEZF2	0.00715389	-1.22689	1.23404	-0.11301	0.422329	3.18957	0.00399202
LGALS1	0.302787	-0.207638	0.510425	-0.00995167	0.175606	2.96331	0.00598802
ARRDC1-AS1	0.40838	-0.098203	0.506583	-0.0309217	0.191735	2.80338	0.00598802
ANKFN1	-0.629379	0.0315475	-0.660927	-0.020855	0.231416	-2.76589	0.00798403
LAMP5	-0.00789481	-0.406857	0.398962	-0.000475304	0.173731	2.29917	0.0179641
SOX9	-2.07666	-0.921781	-1.15488	-0.232588	0.405635	-2.27369	0.0199601
SOX2	-1.14898	-0.447871	-0.701109	-0.0824897	0.309454	-1.99907	0.0219561
B3GNT2	0.212757	-0.278572	0.491329	0.00922746	0.20253	2.3804	0.0219561
KIF9-AS1	0.194821	-0.231973	0.426794	-0.0271616	0.195098	2.3268	0.0219561
OPCML	-0.0159484	0.547536	-0.563485	-0.0256037	0.246115	-2.18548	0.0259481
SMOC1	-0.327834	0.36315	-0.690984	-0.0640649	0.309126	-2.02804	0.0319361
HES5	0.77455	0.00335037	0.771199	-0.0384125	0.369003	2.19405	0.0379242
WDFY3-AS2	-0.691987	-0.257903	-0.434085	-0.0342103	0.211891	-1.88717	0.0379242
RGS6	0.693928	0.124648	0.56928	-0.00984759	0.288687	2.00607	0.0439122
FGFBP3	0.455913	-0.37933	0.835244	-0.0243609	0.428191	2.00753	0.0479042
TCIM	-0.29102	-1.06068	0.76966	-0.0961569	0.393678	2.19931	0.0578842
MT3	0.355984	-0.0637495	0.419734	0.0150922	0.212037	1.90835	0.0598802
RHOJ	0.331621	-0.239494	0.571115	-0.0253242	0.301489	1.97831	0.0638723
ANOS1	0.430097	-0.109265	0.539363	-0.0669619	0.295247	2.05361	0.0698603
SETD1B	-0.58562	-0.167524	-0.418096	-0.0322222	0.222277	-1.736	0.0698603
VAT1L	-0.992365	-0.310754	-0.681611	-0.0794545	0.390652	-1.54141	0.0818363
PCCA	-0.622942	-0.0519532	-0.570988	-0.035133	0.346664	-1.54575	0.113772
POU3F4	0.238418	-0.266307	0.504725	-0.0528315	0.317478	1.7562	0.123752
COL4A5	0.0772947	-0.474467	0.551762	-0.0288836	0.346592	1.6753	0.125749
FSTL5	0.283233	-0.24054	0.523773	-0.0400552	0.347392	1.62303	0.143713
NEUROD1	-0.0173424	-0.376983	0.35964	0.0195423	0.237252	1.43349	0.143713
PENK	-0.0074334	-0.353653	0.34622	-0.0153893	0.259116	1.39555	0.175649
HEY1	-0.736445	-0.206159	-0.530286	-0.108254	0.372391	-1.1333	0.177645
NIPBL-DT	-0.102944	-0.554253	0.451309	-0.0228665	0.368513	1.28673	0.205589
PPP1R17	-0.115809	-0.521363	0.405555	-0.0919965	0.318798	1.56071	0.213573
MSANTD2	-0.0380353	-0.415605	0.37757	-0.0936222	0.297397	1.58439	0.221557
KDM5B	-0.212035	-0.739871	0.527837	-0.114716	0.417609	1.53865	0.231537
DIO2	0.0343911	-0.356536	0.390927	-0.0851126	0.320252	1.48645	0.241517
STOX1	0.201237	-0.224456	0.425693	-0.00801215	0.376893	1.15074	0.259481
IGSF11	-0.234826	-0.597786	0.36296	-0.0644265	0.323544	1.32096	0.265469
SATB2	0.317136	-0.110251	0.427387	-0.0498488	0.375964	1.26936	0.273453
NEUROD2	-0.850343	-0.351687	-0.498656	-0.086636	0.461068	-0.89362	0.283433
FAM3C	-0.184199	-0.580942	0.396743	-0.0909824	0.361319	1.34985	0.309381
NAB2	-0.901188	-0.483877	-0.417311	-0.0655999	0.387311	-0.908084	0.311377
ITGA2	-0.357422	-0.739666	0.382244	-0.0916323	0.383719	1.23496	0.345309
ALDOC	-1.19749	-0.860054	-0.337436	-0.118042	0.355629	-0.616917	0.363273
FBXO32	-0.748616	-1.12087	0.372257	-0.073493	0.421973	1.05635	0.37525
TBR1	-0.832589	-0.455824	-0.376765	-0.0882284	0.403797	-0.714559	0.377246
KIF26B	-0.0482908	-0.418956	0.370665	0.00526497	0.422553	0.864744	0.38523
WAC	-1.30819	-0.896124	-0.412063	-0.173079	0.458485	-0.521246	0.401198
ASH1L	-0.725757	-1.12294	0.397188	-0.149771	0.441006	1.24025	0.401198
ELOVL2	-0.143986	-0.544023	0.400037	-0.169062	0.452505	1.25766	0.41517
ATP2B4	0.27803	-0.0793046	0.357335	-0.15921	0.419445	1.2315	0.441118
NFIB	-1.66132	-1.26095	-0.400371	-0.337656	0.439446	-0.142715	0.45509

### Sheet: EN-oSVZ
gene	beta_high_obs	beta_low_obs	delta_obs	perm_mean	perm_sd	z_score	p_perm
NRN1	-1.22743	-0.415318	-0.812117	0.0329439	0.345985	-2.44248	0.0149254
SOX2	0.173301	0.949825	-0.776525	-0.0356435	0.33021	-2.24367	0.0149254
GPRIN3	0.232779	-0.115062	0.347841	-0.0203762	0.145873	2.52423	0.0199005
TRIM67	0.421645	0.1265	0.295145	-0.0132337	0.128116	2.40702	0.0248756
HTR2A	-0.202454	0.0320469	-0.234501	-0.00927514	0.107175	-2.10148	0.0248756
YAP1	-0.338724	0.0265922	-0.365316	0.00975896	0.161478	-2.32276	0.0298507
TKTL1	-0.191704	0.115806	-0.30751	-0.0131917	0.139671	-2.10722	0.0298507
GRAMD2B	-0.150881	0.133348	-0.284228	-0.00807111	0.112927	-2.44544	0.0348259
IGFBPL1	-1.03065	-0.362386	-0.668269	-0.0858288	0.339306	-1.71657	0.0447761
SYBU	-0.2864	0.0240044	-0.310405	-0.0107647	0.15498	-1.93341	0.0447761
SOX1	-0.254331	0.158037	-0.412367	-0.00380073	0.212071	-1.92656	0.0497512
NR2F1-AS1	0.274361	0.00705837	0.267303	-0.000477171	0.125036	2.14162	0.0497512
EHMT1	-0.784354	-0.224766	-0.559588	-0.116015	0.275586	-1.60956	0.0696517
ARFGEF3	-0.396927	0.026721	-0.423648	-0.0427121	0.215823	-1.76504	0.0696517
FRG1	0.124981	-0.199479	0.324461	-0.0160468	0.175051	1.94519	0.0696517
NEUROD4	0.12116	-0.13935	0.260509	-0.0230919	0.143994	1.96953	0.0696517
FEZF2	-0.218253	0.165782	-0.384035	0.0106327	0.236039	-1.67204	0.079602
KCNJ6	-0.267559	0.0574053	-0.324965	-0.000694237	0.178772	-1.81387	0.0845771
SCG2	-0.167163	0.112125	-0.279288	-0.0276531	0.167027	-1.50656	0.0845771
SATB2	0.105491	-0.65205	0.757541	-0.111462	0.430945	2.01651	0.0995025
ANTXR2	-0.26247	0.0118021	-0.274272	-0.00502805	0.161467	-1.66749	0.114428
RAP1GAP	0.423414	0.177693	0.24572	0.0119214	0.156193	1.49686	0.119403
INSM1	-0.960945	-0.405934	-0.555011	-0.0357365	0.405689	-1.27998	0.154229
CLASP1	-1.18831	-0.62006	-0.568245	-0.013751	0.40561	-1.36706	0.159204
SOX2-OT	0.0596422	0.301232	-0.24159	0.00701028	0.169715	-1.46481	0.159204
EMX1	0.0318548	-0.420009	0.451863	-0.089093	0.308683	1.75246	0.164179
SOX5	0.0846442	-0.371645	0.456289	-0.0739017	0.380301	1.39414	0.20398
CUX2	-1.08116	-0.507393	-0.573766	-0.0595189	0.42806	-1.20134	0.208955
PAXBP1-AS1	-0.234539	-0.00736292	-0.227176	-0.00753121	0.176388	-1.24523	0.21393
CNTN2	-0.0302108	-0.406414	0.376203	-0.0598623	0.321677	1.3556	0.238806
PDE1A	-0.2027	0.0462759	-0.248976	0.00601954	0.21241	-1.20049	0.248756
TMOD1	-0.408252	0.0374268	-0.445679	-0.0360123	0.378866	-1.0813	0.253731
SETD1B	0.24738	-0.0286652	0.276046	-0.0148581	0.236993	1.22748	0.253731
NR2F1	-0.0650152	-0.544278	0.479263	0.000680217	0.416135	1.15007	0.268657
SOX9	-0.00847543	-0.331288	0.322813	-0.0160337	0.282474	1.19957	0.278607
ARHGAP5	-0.551445	-0.0781675	-0.473278	0.00742404	0.443609	-1.08362	0.288557
WAC-AS1	-0.515868	-0.233154	-0.282715	0.00281594	0.254948	-1.11996	0.293532
KDM5B	-0.216377	-0.60231	0.385933	-0.0638866	0.395231	1.13812	0.313433
ASH1L	0.0412849	-0.35036	0.391645	-0.0172952	0.411322	0.99421	0.318408
GPRC5B	0.20902	-0.0401656	0.249186	0.0108384	0.248832	0.957864	0.318408
NEUROD2	-0.324451	-0.0928193	-0.231632	0.0616946	0.238193	-1.23147	0.368159
SETD5	0.0829141	-0.288385	0.371299	-0.0738679	0.39202	1.13557	0.38806
RCAN3	-0.029569	-0.265954	0.236385	-0.0192275	0.27869	0.917192	0.39801
SMOC1	-0.023302	0.21619	-0.239492	-0.0284016	0.289984	-0.727935	0.41791
BAZ2B	-0.532823	-0.267735	-0.265087	-0.0419785	0.333006	-0.669985	0.462687
NIPBL-DT	-0.467219	-0.226835	-0.240384	0.00571485	0.325552	-0.755944	0.477612
NEUROD1	-0.223515	0.0240533	-0.247568	0.000261192	0.325891	-0.760466	0.497512
WDFY3	-0.6632	-0.393333	-0.269867	-0.0847422	0.391509	-0.472848	0.507463
MYT1L	-0.353396	-0.613795	0.260399	-0.0918656	0.415501	0.847807	0.562189
GLI3	-0.261651	-0.0218385	-0.239813	-0.00757468	0.388802	-0.597317	0.597015
